# Genomes and transcriptomes help unravel the complex life cycle of the blastoclad fungus, *Coelomomyces lativittatus,* an obligate parasite of mosquitoes and microcrustaceans

**DOI:** 10.1101/2023.01.14.524055

**Authors:** Cassandra L. Ettinger, Talieh Ostovar, Mark Yacoub, Steven Ahrendt, Robert H. Hice, Brian A. Federici, Jason E. Stajich

## Abstract

Species of the phylum Blastocladiomycota, early diverging zoosporic (flagellated) lineages of fungi, are vastly understudied. This phylum includes the genus *Coelomomyces* which consists of more than 80 fungal species that are obligate parasites of arthropods. Known *Coelomomyces* species lack a complete asexual life cycle, instead surviving through an obligate heteroecious alternation of generations life cycle. Despite their global distribution and interesting life cycle, little is known about the genomics of any *Coelomomyces* species. To address this, we generated three draft-level genomes and annotations for *C. lativittatus* representing its haploid meiospore, orange gamete, and amber gamete life stages. These draft genome assemblies ranged in size from 5002 to 5799 contigs with a total length of 19.8-22.8 Mb and a mean of 7416 protein-coding genes. We then demonstrated the utility of these genomes by combining the draft annotations as a reference for analysis of *C. lativittatus* transcriptomes. We analyzed transcriptomes from across host-associated life stages including infection of larva and excised mature sporangia from the mosquito, *Anopheles quadrimaculatus*. We identified differentially expressed genes and enriched GO terms both across and within life stages and used these to make hypotheses about *C. lativittatus* biology. Generally, we found the *C. lativittatus* transcriptome to be a complex and dynamic expression landscape; GO terms related to metabolism and transport processes were enriched during infection and terms related to dispersal were enriched during sporulation. We further identified five HMG box genes in *C. lativittatus*, three belonging to clades with mating type (MAT) loci from other fungi, as well as four ortholog expansions in *C. lativittatus* compared to other fungi. The *C. lativittatus* genomes and transcriptomes reported here are a valuable resource and may be leveraged toward furthering understanding of the biology of these and other early diverging fungal lineages.
