## Supplemental Tables for "Genomes and transcriptomes help unravel the complex life cycle of the blastoclad fungus, *Coelomomyces lativittatus,* an obligate parasite of mosquitoes and microcrustaceans"

### Sheet: TableS1.GenomesUsed
Taxa	Phylum	Genomic Accession	Citation
Coelomomyces lativittatus (Amber)	Blastocladiomycota	JADGJV000000000	This study
Coelomomyces lativittatus (Orange)	Blastocladiomycota	JADHYY000000000	This study
Coelomomyces lativittatus (Meiospore)	Blastocladiomycota	JADGJU000000000	This study
Coelomomyces lativittatus (AOM90)	Blastocladiomycota	https://github.com/stajichlab/Chytrid_Coelomomyces_Project/	This study
Allomyces macrogynus	Blastocladiomycota	GCA_000151295.1	Amses et al 2022
Blastocladiella britannica	Blastocladiomycota	https://mycocosm.jgi.doe.gov/Blabri1/Blabri1.home.html	Amses et al 2022
Catenaria anguillulae	Blastocladiomycota	GCA_002102555.1	Mondo et al. 2017
Paraphysoderma sedebokerense	Blastocladiomycota	https://mycocosm.jgi.doe.gov/Parsed1/Parsed1.home.html	Amses et al 2022
Batrachochytrium dendrobatidis	Chytridiomycota	GCA_000149865.1	Farrer et al 2017
Batrachochytrium salamandrivorans	Chytridiomycota	GCA_002006685.1	Farrer et al 2017
Homolaphlyctis polyrhiza	Chytridiomycota	GCA_000235945.1	Joneson et al 2011
Polyrhizophydium stewartii	Chytridiomycota	PRJNA629982	Amses et al 2022
Neocallimastix californiae	Neocallimastigomycota	GCA_002104975.1	Haitjema et al 2017
Phycomyces blakesleeanus	Mucoromycota	GCF_001638985.1	Corrochano et al 2016
Orbilia oligospora	Ascomycota	GCF_000225545.1	Yang et al 2011
Metarhizium anisopliae	Ascomycota	GCA_000814975.1	Hu et al 2014
Ophiocordyceps sinensis	Ascomycota	GCA_012934285.1	Shu et al 2020

### Sheet: TableS2.BUSCO_Comparative
			Coelomomyces lativittatus				Blastocladiomycota				Chytridiomycota				Neocallimastigomycota	Mucoromycota	Ascomycota
	BUSCO mode		Amber	Orange	Meiospore	AOM90	Allomyces macrogynus	Blastocladiella britannica	Catenaria anguillulae	Paraphysoderma sedebokerense	Batrachochytrium dendrobatidis	Batrachochytrium salamandrivorans	Homolaphlyctis polyrhiza	Polyrhizophydium stewartii	Neocallimastix californiae	Phycomyces blakesleeanus	Orbilia oligospora	Metarhizium anisopliae	Ophiocordyceps sinensis
BUSCO: fungi_odb10	genome	Complete BUSCOs (C)	345 (45.6%)	291 (38.4%)	343 (45.3%)	NA	636 (78.9%)	525 (69.3%)	543 (71.6%)	623 (82.2%)	668 (88.2%)	614 (81.0%)	493 (65.0%)	NA	648 (85.5%)	773 (96.7%)	741 (97.8%)	745 (98.3%)	750 (99.0%)
		Complete and single-copy BUSCOs (S)	343 (45.3%)	291 (38.4%)	340 (44.9%)	NA	209 (27.6%)	522 (68.9%)	327 (43.1%)	589 (77.7%)	657 (86.7%)	605 (79.8%)	490 (64.6%)	NA	361 (47.6%)	669 (88.3%)	741 (97.8%)	740 (97.6%)	739 (97.5%)
		Complete and duplicated BUSCOs (D)	2 (0.3%)	0 (0.0%)	3 (0.4%)	NA	427 (56.3%)	3 (0.4%)	216 (28.5%)	34 (4.5%)	11 (1.5%)	9 (1.2%)	3 (0.4%)	NA	287 (37.9%)	64 (8.4%)	0 (0.0%)	5 (0.7%)	11 (1.5%)
		Fragmented BUSCOs (F)	105 (13.9%)	127 (16.8%)	119 (15.7%)	NA	27 (3.6%)	58 (7.7%)	54 (7.1%)	47 (6.2%)	10 (1.3%)	35 (4.6%)	79 (10.4%)	NA	4 (0.5%)	7 (0.9%)	8 (1.1%)	7 (0.9%)	2 (0.3%)
		Missing BUSCOs (M)	308 (40.5%)	340 (44.8%)	296 (39.0%)	NA	95 (12.5%)	175 (23.0%)	161 (21.3%)	88 (11.6%)	80 (10.5%)	109 (14.4%)	186 (24.6%)	NA	106 (14.0%)	18 (2.4%)	9 (1.1%)	6 (0.8%)	6 (0.7%)
		Total BUSCO groups searched	758	758	758	NA	758	758	758	758	758	758	758	NA	758	758	758	758	758
	transcriptome	Complete BUSCOs (C)	341 (45.0%)	271 (35.7%)	356 (47.0%)	459 (60.5%)	659 (86.9%)	573 (75.6%)	590 (77.9%)	711 (93.8%)	620 (81.8%)	641 (84.6%)	478 (63.1%)	NA	668 (88.1%)	713 (94.1%)	744 (98.2%)	738 (97.3%)	750 (99.0%)
		Complete and single-copy BUSCOs (S)	340 (44.9%)	270 (35.6%)	354 (46.7%)	452 (59.6%)	172 (22.7%)	4 (0.5%)	5 (0.7%)	2 (0.3%)	556 (73.4%)	514 (67.8%)	472 (62.3%)	NA	20 (2.6%)	647 (85.4%)	741 (97.8%)	734 (96.8%)	720 (95.0%)
		Complete and duplicated BUSCOs (D)	1 (0.1%)	1 (0.1%)	2 (0.3%)	7 (0.9%)	487 (64.2%)	569 (75.1%)	585 (77.2%)	709 (93.5%)	64 (8.4%)	127 (16.8%)	6 (0.8%)	NA	648 (85.5%)	66 (8.7%)	3 (0.4%)	4 (0.5%)	30 (4.0%)
		Fragmented BUSCOs (F)	115 (15.2%)	126 (16.6%)	119 (15.7%)	74 (9.8%)	16 (2.1%)	51 (6.7%)	42 (5.5%)	7 (0.9%)	37 (4.9%)	33 (4.4%)	93 (12.3%)	NA	6 (0.8%)	14 (1.8%)	6 (0.8%)	5 (0.7%)	2 (0.3%)
		Missing BUSCOs (M)	302 (39.8%)	361 (47.7%)	283 (37.3%)	225 (29.7%)	83 (11.0%)	134 (17.7%)	126 (16.6%)	40 (5.3%)	101 (13.3%)	84 (11.0%)	187 (24.6%)	NA	84 (11.1%)	31 (4.1%)	8 (1.0%)	15 (2.0%)	6 (0.7%)
		Total BUSCO groups searched	758	758	758	758	758	758	758	758	758	758	758	NA	758	758	758	758	758
	protein	Complete BUSCOs (C)	354 (46.7%)	282 (37.2%)	369 (48.7%)	474 (62.5%)	659 (87%)	575 (75.9%)	605 (79.8%)	711 (93.8%)	625 (82.5%)	642 (84.7%)	485 (64.0%)	587 (77.4%)	666 (87.8%)	710 (93.7%)	744 (98.2%)	738 (97.3%)	750 (98.9%)
		Complete and single-copy BUSCOs (S)	353 (46.6%)	281 (37.1%)	366 (48.3%)	468 (61.7%)	178 (23.5%)	3 (0.4%)	6 (0.8%)	5 (0.7%)	560 (73.9%)	528 (69.7%)	478 (63.1%)	581 (76.6%)	14 (1.8%)	644 (85.0%)	741 (97.8%)	734 (96.8%)	721 (95.1%)
		Complete and duplicated BUSCOs (D)	1 (0.1%)	1 (0.1%)	3 (0.4%)	6 (0.8%)	481 (63.5%)	572 (75.5%)	599 (79.0%)	706 (93.1%)	65 (8.6%)	114 (15.0%)	7 (0.9%)	6 (0.8%)	652 (86.0%)	66 (8.7%)	3 (0.4%)	4 (0.5%)	29 (3.8%)
		Fragmented BUSCOs (F)	113 (14.9%)	142 (18.7%)	115 (15.2%)	63 (8.3%)	16 (2.1%)	46 (6.1%)	34 (4.5%)	6 (0.8%)	30 (4.0%)	32 (4.2%)	93 (12.3%)	56 (7.4%)	4 (0.5%)	15 (2.0%)	6 (0.8%)	6 (0.8%)	3 (0.4%)
		Missing BUSCOs (M)	291 (38.4%)	334 (44.1%)	274 (36.1%)	221 (29.2%)	83 (10.9%)	137 (18.0%)	119 (15.7%)	41 (5.4%)	103 (13.5%)	84 (11.1%)	180 (23.7%)	115 (15.2%)	88 (11.7%)	33 (4.3%)	8 (1.0%)	14 (1.9%)	5 (0.7%)
		Total BUSCO groups searched	758	758	758	758	758	758	758	758	758	758	758	758	758	758	758	758	758
BUSCO: eukaryota_odb10	genome	Complete BUSCOs (C)	154 (60.4%)	127 (49.8%)	150 (58.8%)	NA	229 (89.8%)	204 (80.0%)	206 (80.8%)	216 (84.7%)	242 (94.9%)	237 (93.0%)	193 (75.7%)	NA	221 (86.7%)	243 (95.3%)	247 (96.9%)	248 (97.3%)	250 (98.1%)
		Complete and single-copy BUSCOs (S)	154 (60.4%)	127 (49.8%)	149 (58.4%)	NA	77 (30.2%)	204 (80.0%)	128 (50.2%)	204 (80.0%)	239 (93.7%)	235 (92.2%)	190 (75.4%)	NA	143 (56.1%)	238 (93.3%)	247 (96.9%)	248 (97.3%)	247 (96.9%)
		Complete and duplicated BUSCOs (D)	0 (0.0%)	0 (0.0%)	1 (0.4%)	NA	152 (59.6%)	0 (0.0%)	78 (30.6%)	12 (4.7%)	3 (1.2%)	2 (0.8%)	3 (1.2%)	NA	78 (30.6%)	5 (2.0%)	0 (0.0%)	0 (0.0%)	3 (1.2%)
		Fragmented BUSCOs (F)	56 (22.0%)	60 (23.5%)	55 (21.6%)	NA	12 (4.7%)	25 (9.8%)	27 (10.6%)	21 (8.2%)	8 (3.1%)	9 (3.5%)	25 (9.8%)	NA	7 (2.7%)	9 (3.5%)	8 (3.1%)	4 (1.6%)	1 (0.4%)
		Missing BUSCOs (M)	45 (17.6%)	68 (26.7%)	50 (19.6%)	NA	14 (5.5%	26 (10.2%)	22 (8.6%)	18 (7.1%)	5 (2.0%)	9 (3.5%)	37 (14.5%)	NA	27 (10.6%)	3 (1.2%)	0 (0.0%)	3 (1.1%)	4 (1.5%)
		Total BUSCO groups searched	255	255	255	NA	255	255	255	255	255	255	255	NA	255	255	255	255	255
	transcriptome	Complete BUSCOs (C)	165 (64.7%)	138 (54.1%)	170 (66.7%)	208 (81.6%)	233 (91.4%)	220 (86.3%)	219 (85.9%)	247 (96.9%)	232 (91.0%)	242 (94.9%)	183 (71.8%)	NA	226 (88.7%)	236 (92.6%)	247 (96.9%)	238 (93.3%)	254 (99.6%)
		Complete and single-copy BUSCOs (S)	165 (64.7%)	138 (54.1%)	168 (65.9%)	204 (80.0%)	54 (21.2%)	0 (0.0%)	1 (0.4%)	0 (0.0%)	209 (82.0%)	194 (76.1%)	182 (71.4%)	NA	5 (2.0%)	230 (90.2%)	247 (96.9%)	238 (93.3%)	246 (96.5%)
		Complete and duplicated BUSCOs (D)	0 (0.0%)	0 (0.0%)	2 (0.8%)	4 (1.6%)	179 (70.2%)	220 (86.3%)	218 (85.5%)	247 (96.9%)	23 (9.0%)	48 (18.8%)	1 (0.4%)	NA	221 (86.7%)	6 (2.4%)	0 (0.0%)	0 (0.0%)	8 (3.1%)
		Fragmented BUSCOs (F)	52 (20.4%)	46 (18.0%)	47 (18.4%)	24 (9.4%)	11 (4.3%)	17 (6.7%)	17 (6.7%)	1 (0.4%)	12 (4.7%)	7 (2.7%)	32 (12.5%)	NA	4 (1.6%)	9 (3.5%)	6 (2.4%)	7 (2.7%)	0 (0.0%)
		Missing BUSCOs (M)	38 (14.9%)	71 (27.9%)	38 (14.9%)	23 (9.0%)	11 (4.3%)	18 (7.0%)	19 (7.4%)	7 (2.7%)	11 (4.3%	7 (2.4%)	40 (15.7%)	NA	25 (9.7%)	10 (3.9%)	2 (0.7%)	10 (4.0%)	1 (0.4%)
		Total BUSCO groups searched	255	255	255	255	255	255	255	255	255	255	255	NA	255	255	255	255	255
	protein	Complete BUSCOs (C)	167 (65.5%)	141 (55.3%)	171 (67.1%)	211 (82.8%)	235 (92.1%)	221 (86.7%)	226 (88.6%)	247 (96.9%)	235 (92.2%)	242 (94.9%)	182 (71.4%)	222 (87.1%)	229 (89.9%)	236 (92.6%)	247 (96.9%)	238 (93.3%)	254 (99.6%)
		Complete and single-copy BUSCOs (S)	167 (65.5%)	141 (55.3%)	170 (66.7%)	209 (82.05)	61 (23.9%)	3 (1.2%)	2 (0.8%)	2 (0.8%)	210 (82.4%)	206 (80.8%)	180 (70.6%)	221 (86.7%)	6 (2.4%)	230 (90.2%)	247 (96.9%)	238 (93.3%)	246 (96.5%)
		Complete and duplicated BUSCOs (D)	0 (0.0%)	0 (0.0%)	1 (0.4%)	2 (0.8%)	174 (68.2%)	218 (85.5%)	224 (87.8%)	245 (96.1%)	25 (9.8%)	36 (14.1%)	2 (0.8%)	1 (0.4%)	223 (87.5%)	6 (2.4%)	0 (0.0%)	0 (0.0%)	8 (3.1%)
		Fragmented BUSCOs (F)	49 (19.2%)	47 (18.4%)	49 (19.2%)	22 (8.6%)	9 (3.5%)	16 (6.3%)	12 (4.7%)	1 (0.4%)	11 (4.3%)	7 (2.7%)	34 (13.3%)	20 (7.8%)	3 (1.2%)	8 (3.1%)	6 (2.4%)	7 (2.7%)	0 (0.0%)
		Missing BUSCOs (M)	39 (15.3%)	67 (26.3%)	35 (13.7%)	22 (8.6%)	11 (4.4%)	18 (7.0%)	17 (6.7%)	7 (2.7%)	9 (3.5%)	6 (2.4%)	39 (15.3%)	13 (5.1%)	23 (8.9%)	11 (4.3%)	2 (0.7%)	10 (4.0%)	1 (0.4%)
		Total BUSCO groups searched	255	255	255	255	255	255	255	255	255	255	255	255	255	255	255	255	255

### Sheet: TableS3.GO_Terms
Stage	GO ID	GO Term	Category	Pvalue
Infection	GO:0006082	organic acid metabolic process	BP	2.04e-09
Infection	GO:0019752	carboxylic acid metabolic process	BP	2.04e-09
Infection	GO:0043436	oxoacid metabolic process	BP	2.04e-09
Infection	GO:0044283	small molecule biosynthetic process	BP	1.4e-06
Infection	GO:0044281	small molecule metabolic process	BP	8.94e-06
Infection	GO:0006631	fatty acid metabolic process	BP	0.000428613
Infection	GO:0006633	fatty acid biosynthetic process	BP	0.000823391
Infection	GO:0006848	pyruvate transport	BP	0.000881979
Infection	GO:1905039	carboxylic acid transmembrane transport	BP	0.000881979
Infection	GO:1901475	pyruvate transmembrane transport	BP	0.000881979
Infection	GO:1903825	organic acid transmembrane transport	BP	0.000881979
Infection	GO:0015711	organic anion transport	BP	0.00259462
Infection	GO:0015718	monocarboxylic acid transport	BP	0.00259462
Infection	GO:0015849	organic acid transport	BP	0.00259462
Infection	GO:0046942	carboxylic acid transport	BP	0.00259462
Infection	GO:0031497	chromatin assembly	BP	0.0050888
Infection	GO:0006333	chromatin assembly or disassembly	BP	0.00831755
Infection	GO:1901607	alpha-amino acid biosynthetic process	BP	0.00900831
Infection	GO:0008652	cellular amino acid biosynthetic process	BP	0.0128983
Infection	GO:0043038	amino acid activation	BP	0.0210118
Infection	GO:0043039	tRNA aminoacylation	BP	0.0210118
Infection	GO:1990542	mitochondrial transmembrane transport	BP	0.0219715
Infection	GO:0006820	anion transport	BP	0.0219715
Infection	GO:1901564	organonitrogen compound metabolic process	BP	0.0261018
Infection	GO:0065004	protein-DNA complex assembly	BP	0.0277084
Infection	GO:1901642	nucleoside transmembrane transport	BP	0.0299003
Infection	GO:0006083	acetate metabolic process	BP	0.0299003
Infection	GO:0033559	unsaturated fatty acid metabolic process	BP	0.0299003
Infection	GO:0006571	tyrosine biosynthetic process	BP	0.0299003
Infection	GO:0006636	unsaturated fatty acid biosynthetic process	BP	0.0299003
Infection	GO:0009095	aromatic amino acid family biosynthetic process, prephenate pathway	BP	0.0299003
Infection	GO:0019679	propionate metabolic process, methylcitrate cycle	BP	0.0299003
Infection	GO:0016126	sterol biosynthetic process	BP	0.0299003
Infection	GO:0046470	phosphatidylcholine metabolic process	BP	0.0299003
Infection	GO:0046417	chorismate metabolic process	BP	0.0299003
Infection	GO:0036260	RNA capping	BP	0.033974
Infection	GO:0071103	DNA conformation change	BP	0.0407326
Infection	GO:0051276	chromosome organization	BP	0.04659
Sporangial	GO:0000003	reproduction	BP	0.012395
Sporangial	GO:0005975	carbohydrate metabolic process	BP	0.0115858
Sporangial	GO:0006183	GTP biosynthetic process	BP	0.0298366
Sporangial	GO:0006228	UTP biosynthetic process	BP	0.0298366
Sporangial	GO:0006468	protein phosphorylation	BP	0.00111145
Sporangial	GO:0006793	phosphorus metabolic process	BP	0.0222262
Sporangial	GO:0006811	ion transport	BP	0.00073857
Sporangial	GO:0006928	movement of cell or subcellular component	BP	7.59e-09
Sporangial	GO:0007010	cytoskeleton organization	BP	0.00294835
Sporangial	GO:0007017	microtubule-based process	BP	3.56e-10
Sporangial	GO:0007018	microtubule-based movement	BP	3.57e-08
Sporangial	GO:0007154	cell communication	BP	1.83e-09
Sporangial	GO:0007186	G protein-coupled receptor signaling pathway	BP	0.0001759
Sporangial	GO:0007264	small GTPase mediated signal transduction	BP	0.014719
Sporangial	GO:0009187	cyclic nucleotide metabolic process	BP	0.00086555
Sporangial	GO:0009190	cyclic nucleotide biosynthetic process	BP	0.00086555
Sporangial	GO:0015693	magnesium ion transport	BP	0.00549719
Sporangial	GO:0016310	phosphorylation	BP	0.00113353
Sporangial	GO:0019722	calcium-mediated signaling	BP	0.0298366
Sporangial	GO:0019932	second-messenger-mediated signaling	BP	0.0298366
Sporangial	GO:0022414	reproductive process	BP	0.012395
Sporangial	GO:0023052	signaling	BP	1.83e-09
Sporangial	GO:0030001	metal ion transport	BP	0.00177917
Sporangial	GO:0030030	cell projection organization	BP	2.8e-05
Sporangial	GO:0030031	cell projection assembly	BP	4.67e-06
Sporangial	GO:0035556	intracellular signal transduction	BP	0.00081184
Sporangial	GO:0040011	locomotion	BP	0.00068615
Sporangial	GO:0042816	vitamin B6 metabolic process	BP	0.047319
Sporangial	GO:0050794	regulation of cellular process	BP	4.39e-05
Sporangial	GO:0050896	response to stimulus	BP	0.00020711
Sporangial	GO:0051056	regulation of small GTPase mediated signal transduction	BP	0.0242869
Sporangial	GO:0051674	localization of cell	BP	0.00068615
Sporangial	GO:0051716	cellular response to stimulus	BP	0.00012476
Sporangial	GO:0065007	biological regulation	BP	2.78e-05
Sporangial	GO:0070925	organelle assembly	BP	0.00020668
Infection	GO:0000015	phosphopyruvate hydratase complex	CC	0.0227273
Infection	GO:0000786	nucleosome	CC	5.53e-10
Infection	GO:0005694	chromosome	CC	0.000274799
Infection	GO:0005829	cytosol	CC	0.00202572
Infection	GO:0005835	fatty acid synthase complex	CC	0.000499109
Infection	GO:0018995	host cellular component	CC	0.0455565
Infection	GO:0032993	protein-DNA complex	CC	1.58e-08
Infection	GO:0033646	host intracellular part	CC	0.0455565
Infection	GO:0044815	DNA packaging complex	CC	6.43e-09
Sporangial	GO:0042995	cell projection	CC	2.45e-09
Sporangial	GO:0120025	plasma membrane bounded cell projection	CC	2.45e-09
Sporangial	GO:0016020	membrane	CC	1.27e-08
Sporangial	GO:0005930	axoneme	CC	1.1e-06
Sporangial	GO:0099568	cytoplasmic region	CC	1.1e-06
Sporangial	GO:0005856	cytoskeleton	CC	1.11e-06
Sporangial	GO:0016021	integral component of membrane	CC	3.94e-06
Sporangial	GO:0031224	intrinsic component of membrane	CC	3.94e-06
Sporangial	GO:0030286	dynein complex	CC	0.00031056
Sporangial	GO:0015630	microtubule cytoskeleton	CC	0.00152537
Sporangial	GO:0005886	plasma membrane	CC	0.00158119
Sporangial	GO:0098797	plasma membrane protein complex	CC	0.00188231
Sporangial	GO:0110165	cellular anatomical entity	CC	0.00543638
Sporangial	GO:0071944	cell periphery	CC	0.0100953
Sporangial	GO:0016459	myosin complex	CC	0.0193075
Sporangial	GO:0009898	cytoplasmic side of plasma membrane	CC	0.0204272
Sporangial	GO:0019897	extrinsic component of plasma membrane	CC	0.0204272
Sporangial	GO:0098552	side of membrane	CC	0.0204272
Sporangial	GO:1905360	GTPase complex	CC	0.0204272
Sporangial	GO:0030117	membrane coat	CC	0.0209317
Sporangial	GO:0048475	coated membrane	CC	0.0209317
Sporangial	GO:0099081	supramolecular polymer	CC	0.025396
Sporangial	GO:0005905	clathrin-coated pit	CC	0.0327039
Sporangial	GO:0019898	extrinsic component of membrane	CC	0.0327039
Sporangial	GO:0098590	plasma membrane region	CC	0.0327039
Sporangial	GO:0030665	clathrin-coated vesicle membrane	CC	0.0471322
Infection	GO:0000062	fatty-acyl-CoA binding	MF	0.0318665
Infection	GO:0003824	catalytic activity	MF	0.0101718
Infection	GO:0003855	3-dehydroquinate dehydratase activity	MF	0.0318665
Infection	GO:0003866	3-phosphoshikimate 1-carboxyvinyltransferase activity	MF	0.0318665
Infection	GO:0003968	RNA-directed 5'-3' RNA polymerase activity	MF	0.00100611
Infection	GO:0003986	acetyl-CoA hydrolase activity	MF	0.0318665
Infection	GO:0004084	branched-chain-amino-acid transaminase activity	MF	0.00100611
Infection	GO:0004106	chorismate mutase activity	MF	0.0318665
Infection	GO:0004107	chorismate synthase activity	MF	0.00100611
Infection	GO:0004175	endopeptidase activity	MF	0.0076324
Infection	GO:0004190	aspartic-type endopeptidase activity	MF	1.98e-05
Infection	GO:0004312	fatty acid synthase activity	MF	0.00100611
Infection	GO:0004318	enoyl-[acyl-carrier-protein] reductase (NADH) activity	MF	0.00100611
Infection	GO:0004634	phosphopyruvate hydratase activity	MF	0.0318665
Infection	GO:0004735	pyrroline-5-carboxylate reductase activity	MF	0.0318665
Infection	GO:0004764	shikimate 3-dehydrogenase (NADP+) activity	MF	0.0318665
Infection	GO:0004765	shikimate kinase activity	MF	0.0318665
Infection	GO:0004768	stearoyl-CoA 9-desaturase activity	MF	0.0318665
Infection	GO:0004812	aminoacyl-tRNA ligase activity	MF	0.0262072
Infection	GO:0005337	nucleoside transmembrane transporter activity	MF	0.0318665
Infection	GO:0008174	mRNA methyltransferase activity	MF	0.00944617
Infection	GO:0008270	zinc ion binding	MF	0.0249315
Infection	GO:0008410	CoA-transferase activity	MF	0.0318665
Infection	GO:0008442	3-hydroxyisobutyrate dehydrogenase activity	MF	0.0318665
Infection	GO:0008775	acetate CoA-transferase activity	MF	0.0318665
Infection	GO:0008897	holo-[acyl-carrier-protein] synthase activity	MF	0.0057878
Infection	GO:0016491	oxidoreductase activity	MF	0.00657401
Infection	GO:0016627	oxidoreductase activity, acting on the CH-CH group of donors	MF	0.000782958
Infection	GO:0016628	oxidoreductase activity, acting on the CH-CH group of donors, NAD or NADP as acceptor	MF	9.75e-07
Infection	GO:0016717	oxidoreductase activity, acting on paired donors, with oxidation of a pair of donors resulting in the reduction of molecular oxygen to two molecules of water	MF	0.0318665
Infection	GO:0016769	transferase activity, transferring nitrogenous groups	MF	0.045863
Infection	GO:0016790	thiolester hydrolase activity	MF	0.0248446
Infection	GO:0016829	lyase activity	MF	0.00898369
Infection	GO:0016835	carbon-oxygen lyase activity	MF	0.00101368
Infection	GO:0016838	carbon-oxygen lyase activity, acting on phosphates	MF	3.15e-05
Infection	GO:0016875	ligase activity, forming carbon-oxygen bonds	MF	0.0262072
Infection	GO:0016878	acid-thiol ligase activity	MF	0.0318665
Infection	GO:0020037	heme binding	MF	0.0350462
Infection	GO:0046906	tetrapyrrole binding	MF	0.0350462
Infection	GO:0046914	transition metal ion binding	MF	0.0381752
Infection	GO:0046982	protein heterodimerization activity	MF	0.00457419
Infection	GO:0046983	protein dimerization activity	MF	0.0431038
Infection	GO:0050661	NADP binding	MF	0.00430603
Infection	GO:0070001	aspartic-type peptidase activity	MF	1.98e-05
Infection	GO:0120227	acyl-CoA binding	MF	0.0318665
Infection	GO:1901567	fatty acid derivative binding	MF	0.0318665
Sporangial	GO:0003774	cytoskeletal motor activity	MF	1.07e-05
Sporangial	GO:0008092	cytoskeletal protein binding	MF	1.63e-05
Sporangial	GO:0008017	microtubule binding	MF	1.93e-05
Sporangial	GO:0008236	serine-type peptidase activity	MF	3.55e-05
Sporangial	GO:0017171	serine hydrolase activity	MF	3.55e-05
Sporangial	GO:0003777	microtubule motor activity	MF	0.0001102
Sporangial	GO:0015267	channel activity	MF	0.00015491
Sporangial	GO:0022803	passive transmembrane transporter activity	MF	0.00015491
Sporangial	GO:0046873	metal ion transmembrane transporter activity	MF	0.00038004
Sporangial	GO:0015318	inorganic molecular entity transmembrane transporter activity	MF	0.00045107
Sporangial	GO:0004180	carboxypeptidase activity	MF	0.00170872
Sporangial	GO:0016810	hydrolase activity, acting on carbon-nitrogen (but not peptide) bonds	MF	0.00176438
Sporangial	GO:0005515	protein binding	MF	0.00187813
Sporangial	GO:0004112	cyclic-nucleotide phosphodiesterase activity	MF	0.00188364
Sporangial	GO:0004672	protein kinase activity	MF	0.00307522
Sporangial	GO:0004100	chitin synthase activity	MF	0.00318656
Sporangial	GO:0004550	nucleoside diphosphate kinase activity	MF	0.00402845
Sporangial	GO:0031683	G-protein beta/gamma-subunit complex binding	MF	0.00402845
Sporangial	GO:0015095	magnesium ion transmembrane transporter activity	MF	0.00592073
Sporangial	GO:0019825	oxygen binding	MF	0.00592073
Sporangial	GO:0005509	calcium ion binding	MF	0.00839507
Sporangial	GO:0004888	transmembrane signaling receptor activity	MF	0.010403
Sporangial	GO:0042578	phosphoric ester hydrolase activity	MF	0.0105002
Sporangial	GO:0030674	protein-macromolecule adaptor activity	MF	0.0125478
Sporangial	GO:0016787	hydrolase activity	MF	0.0140096
Sporangial	GO:0008081	phosphoric diester hydrolase activity	MF	0.0141323
Sporangial	GO:0060089	molecular transducer activity	MF	0.0141323
Sporangial	GO:0015662	P-type ion transporter activity	MF	0.016856
Sporangial	GO:0140358	P-type transmembrane transporter activity	MF	0.016856
Sporangial	GO:0140096	catalytic activity, acting on a protein	MF	0.0181125
Sporangial	GO:0016776	phosphotransferase activity, phosphate group as acceptor	MF	0.0186111
Sporangial	GO:0005215	transporter activity	MF	0.0186424
Sporangial	GO:0005085	guanyl-nucleotide exchange factor activity	MF	0.0243371
Sporangial	GO:0060090	molecular adaptor activity	MF	0.0268261
Sporangial	GO:0004553	hydrolase activity, hydrolyzing O-glycosyl compounds	MF	0.0278519
Sporangial	GO:0001664	G protein-coupled receptor binding	MF	0.0320033
Sporangial	GO:0005102	signaling receptor binding	MF	0.0320033
Sporangial	GO:0008194	UDP-glycosyltransferase activity	MF	0.0368711
Sporangial	GO:0016757	glycosyltransferase activity	MF	0.0381265
Sporangial	GO:0016798	hydrolase activity, acting on glycosyl bonds	MF	0.0387899
Sporangial	GO:0140657	ATP-dependent activity	MF	0.045725
